# In mouse and in vitro models, bowel preparation promotes pathogen colonization, translocation and exacerbation of inflammation

**DOI:** 10.1101/2024.11.26.625504

**Authors:** Charlotte A. Clayton, Imogen Porter, Brian D. Deng, Giselle McCallum, Apsara Srinivas, Claire Sie, Jerry Y. He, Alexander Pei, Dominique Tertigas, Deanna M. Pepin, Touran Fardeen, Katharine M. Ng, Sidhartha R. Sinha, Michael G. Surette, Bruce A. Vallance, Carolina Tropini

## Abstract

In the United States an estimated 14 million colonoscopies are performed yearly, each requiring patients to undergo bowel preparation, a laxative cleansing of the intestine’s luminal contents. Despite its widespread use, the effects of bowel preparation on gut physiology and susceptibility to pathogens remains poorly understood, particularly in individuals with compromised gut health. Using mouse and *in vitro* models, we found that bowel preparation with the laxative polyethylene glycol (PEG) rapidly disrupts, transiently increasing susceptibility to infection by *Salmonella* Typhimurium, including a non-motile mutant, and by gut pathobionts derived from ulcerative colitis microbiota. Bowel preparation also facilitated bacterial translocation to extraintestinal sites (mesenteric lymph nodes, liver, and spleen) and exacerbated inflammation in a chemically-induced colitis model. Although these findings are preclinical, they suggest that bowel preparation may have underappreciated risks in vulnerable populations, and warrant further clinical investigation.
