## Supplemental Table 2 for "In mouse and in vitro models, bowel preparation promotes pathogen colonization, translocation and exacerbation of inflammation"

### Sheet: Papp_Calculator
	Set Flow Rate (µL/hr)			Inlet Concentrations					Chip Membrane Surface Area
	Receiving Channel	0		Units of Concentration			µM		Units of Area		cm2
	Dosing Channel	0		Dosing Channel Inlet Concentration			0		Co-culture Area		0.171
				Receiving Channel Inlet Concentration			0
	User Inputs		Recovered Concentrations
	Collection Time (hr)	Location	Chip 1	Chip 2	Chip 3	Chip 4	Chip 5	Chip 6	Chip 7	Chip 8	Chip 9	Chip 10	Chip 11	Chip 12
	0	Receiving Channel Outlet	0	0	0	0	0	0	0	0	0	0	0	0
		Dosing Channel Outlet	0	0	0	0	0	0	0	0	0	0	0	0
		Receiving Channel Inlet	0	0	0	0	0	0	0	0	0	0	0	0
		Dosing Channel Inlet	0	0	0	0	0	0	0	0	0	0	0	0
		Papp (cm/s)	#DIV/0!	#DIV/0!	#DIV/0!	#DIV/0!	#DIV/0!	#DIV/0!	#DIV/0!	#DIV/0!	#DIV/0!	#DIV/0!	#DIV/0!	#DIV/0!
	Add Labels							where Papp is the apparent permeability in units of cm/s, SA is the surface area of the co-culture channel (0.17cm2), QR & QD are the fluid flow rates in the receiving and dosing channels, respectively, in units of cm3/s, and CR,0 & CD,0 are the recovered concentrations in the receiving and dosing channels, respectively, in any consistent units
	Data Required
	Data Optional

### Sheet: baseline
	Set Flow Rate (µL/hr)			Inlet Concentrations					Chip Membrane Surface Area
	Receiving Channel	30		Units of Concentration			µM		Units of Area		cm2
	Dosing Channel	30		Dosing Channel Inlet Concentration			0		Co-culture Area		0.171
				Receiving Channel Inlet Concentration			0
	User Inputs		Recovered Concentrations
	Collection Time (hr)	Location	350	350	350	600	600	600	Chip 7	Chip 8	Chip 9	Chip 10	Chip 11	Chip 12
	24	Receiving Channel Outlet	0.021244	0.0221207	0.0213412	0.0308124	0.0188221	0.0259476	0	0	0	0	0	0
		Dosing Channel Outlet	3.54229	3.82602	3.85526	3.91821	3.6314	4.83216	0	0	0	0	0	0
		Receiving Channel Inlet	0	0	0	0	0	0	0	0	0	0	0	0
		Dosing Channel Inlet	0	0	0	0	0	0	0	0	0	0	0	0
		Papp (cm/s)	2.9229e-07	2.81782e-07	2.69791e-07	3.8327e-07	2.52613e-07	2.61708e-07	#DIV/0!	#DIV/0!	#DIV/0!	#DIV/0!	#DIV/0!	#DIV/0!
	Add Labels							where Papp is the apparent permeability in units of cm/s, SA is the surface area of the co-culture channel (0.17cm2), QR & QD are the fluid flow rates in the receiving and dosing channels, respectively, in units of cm3/s, and CR,0 & CD,0 are the recovered concentrations in the receiving and dosing channels, respectively, in any consistent units
	Data Required
	Data Optional

### Sheet: post peg
	Set Flow Rate (µL/hr)			Inlet Concentrations					Chip Membrane Surface Area
	Receiving Channel	600		Units of Concentration			µM		Units of Area		cm2
	Dosing Channel	600		Dosing Channel Inlet Concentration			0		Co-culture Area		0.171
				Receiving Channel Inlet Concentration			0
	User Inputs		Recovered Concentrations
	Collection Time (hr)	Location	350	350	350	600	600	600	Chip 7	Chip 8	Chip 9	Chip 10	Chip 11	Chip 12
	0.5	Receiving Channel Outlet	0.0173794	0.0141415	0.014236	0.0143306	0.0146146	0.0138581	0	0	0	0	0	0
		Dosing Channel Outlet	13.676	12.6029	12.8554	10.8989	9.78648	11.7335	0	0	0	0	0	0
		Receiving Channel Inlet	0	0	0	0	0	0	0	0	0	0	0	0
		Dosing Channel Inlet	0	0	0	0	0	0	0	0	0	0	0	0
		Papp (cm/s)	1.23869e-06	1.09373e-06	1.07942e-06	1.28165e-06	1.45562e-06	1.15124e-06	#DIV/0!	#DIV/0!	#DIV/0!	#DIV/0!	#DIV/0!	#DIV/0!
	Add Labels							where Papp is the apparent permeability in units of cm/s, SA is the surface area of the co-culture channel (0.17cm2), QR & QD are the fluid flow rates in the receiving and dosing channels, respectively, in units of cm3/s, and CR,0 & CD,0 are the recovered concentrations in the receiving and dosing channels, respectively, in any consistent units
	Data Required
	Data Optional

### Sheet: 4hpi
	Set Flow Rate (µL/hr)			Inlet Concentrations					Chip Membrane Surface Area
	Receiving Channel	120		Units of Concentration			µM		Units of Area		cm2
	Dosing Channel	120		Dosing Channel Inlet Concentration			0		Co-culture Area		0.171
				Receiving Channel Inlet Concentration			0
	User Inputs		Recovered Concentrations
	Collection Time (hr)	Location	350	350	350	600	600	600	Chip 7	Chip 8	Chip 9	Chip 10	Chip 11	Chip 12
	4	Receiving Channel Outlet	0.0174753	0.0109555	0.0116066	0.0186293	0.0247655	0.0285216	0	0	0	0	0	0
		Dosing Channel Outlet	4.44613	4.26345	3.9305	2.48242	3.18851	3.37019	0	0	0	0	0	0
		Receiving Channel Inlet	0	0	0	0	0	0	0	0	0	0	0	0
		Dosing Channel Inlet	0	0	0	0	0	0	0	0	0	0	0	0
		Papp (cm/s)	7.66238e-07	5.00943e-07	5.75674e-07	1.46301e-06	1.51421e-06	1.64986e-06	#DIV/0!	#DIV/0!	#DIV/0!	#DIV/0!	#DIV/0!	#DIV/0!
	Add Labels							where Papp is the apparent permeability in units of cm/s, SA is the surface area of the co-culture channel (0.17cm2), QR & QD are the fluid flow rates in the receiving and dosing channels, respectively, in units of cm3/s, and CR,0 & CD,0 are the recovered concentrations in the receiving and dosing channels, respectively, in any consistent units
	Data Required
	Data Optional

### Sheet: 24hpi
	Set Flow Rate (µL/hr)			Inlet Concentrations					Chip Membrane Surface Area
	Receiving Channel	120		Units of Concentration			µM		Units of Area		cm2
	Dosing Channel	120		Dosing Channel Inlet Concentration			0		Co-culture Area		0.171
				Receiving Channel Inlet Concentration			0
	User Inputs		Recovered Concentrations
	Collection Time (hr)	Location	350	350	350	600	600	600	Chip 7	Chip 8	Chip 9	Chip 10	Chip 11	Chip 12
	0	Receiving Channel Outlet	0.0268366	0.0302136	0.0303134	0.0340197	0.0323131	0.0314121	0	0	0	0	0	0
		Dosing Channel Outlet	1.39533	1.67309	1.40991	1.45472	1.53605	1.3441	0	0	0	0	0	0
		Receiving Channel Inlet	0	0	0	0	0	0	0	0	0	0	0	0
		Dosing Channel Inlet	0	0	0	0	0	0	0	0	0	0	0	0
		Papp (cm/s)	3.74991e-06	3.52086e-06	4.19206e-06	4.55983e-06	4.1016e-06	4.55682e-06	#DIV/0!	#DIV/0!	#DIV/0!	#DIV/0!	#DIV/0!	#DIV/0!
	Add Labels							where Papp is the apparent permeability in units of cm/s, SA is the surface area of the co-culture channel (0.17cm2), QR & QD are the fluid flow rates in the receiving and dosing channels, respectively, in units of cm3/s, and CR,0 & CD,0 are the recovered concentrations in the receiving and dosing channels, respectively, in any consistent units
	Data Required
	Data Optional
